# The full-length transcriptome of *C. elegans* using direct RNA sequencing

**DOI:** 10.1101/598763

**Authors:** Nathan P. Roach, Norah Sadowski, Amelia F. Alessi, Winston Timp, James Taylor, John K. Kim

## Abstract

Current transcriptome annotations have largely relied on short read lengths intrinsic to most widely used high-throughput cDNA sequencing technologies. For example, in the annotation of the *Caenorhabditis elegans* transcriptome, more than half of the transcript isoforms lack full-length support and instead rely on inference from short reads that do not span the full length of the isoform. We applied nanopore-based direct RNA sequencing to characterize the developmental polyadenylated transcriptome of *C. elegans*. Taking advantage of long reads spanning the full length of mRNA transcripts, we provide support for 20,902 splice isoforms across 14,115 genes, without the need for computational reconstruction of gene models. Of the isoforms identified, 2,188 are novel splice isoforms not present in the Wormbase WS265 annotation. Furthermore, we identified 16,325 3’ untranslated region (3’UTR) isoforms, 2,304 of which are novel and do not fall within 10 bp of existing 3’UTR datasets and annotations. Combining 3’UTRs and splice isoforms we identified 25,944 full-length isoforms. We also determined that poly(A) tail lengths of transcripts vary across development, as do the strengths of previously reported correlations between poly(A) tail length and expression level, and poly(A) tail length and 3’UTR length. Finally, we have formatted this data as a publically accessible track hub, enabling researchers to explore this dataset easily in a genome browser.
