## Supplemental Table 1 for "The full-length transcriptome of *C. elegans* using direct RNA sequencing"

			Passing Reads
Sample	Technical replicate	Processing Failed Reads	Passing Basecalled Reads	Total bases (Mb)	Mean per base quality	Median per base quality of passing reads	Mean Read Length	Median Read Length	Maximum read length
L1	1	175,018	232,292	174.68	10.28	9	752	573	69,152
	2	253,154	590,372	473.97	10.29	9	803	606	27,301
L2	1	86,743	80,499	61.47	10.18	9	764	595	46,597
	2	315,376	689,242	550.85	10.32	10	799	619	25,916
L3	1	151,036	238,012	179.10	10.35	10	752	598	14,999
	2	352,555	573,238	446.80	10.38	10	779	611	30,650
L4	1	169,621	319,912	247.17	10.31	10	773	611	40,667
	2	97,811	220,286	162.76	10.29	10	739	594	12,722
Young Adult	1	209,212	957,639	894.67	10.29	9	934	687	32,031
	2	15,671	82,283	72.03	10.83	10	875	653	13,749
Adult	1	61,794	232,515	210.68	10.68	10	906	649	12,834
	2	153,899	535,939	472.46	10.59	10	882	637	28,436
Male	1	252,924	415,187	323.75	10.24	9	780	595	20,276
	2	135,821	373,567	279.61	10.54	10	748	574	14,666
Total		2430635	5540983	4549.99
