## Supplemental Table 2 for "The full-length transcriptome of *C. elegans* using direct RNA sequencing"

Sample	Technical replicate	Passing Basecalled Reads	Genome Aligned	Quality Alignment	polyA QC filtered	Full Length	% Full Length	Start site filtered	Non-corrected	Corrected	Post-correction	Post Intron Filter
L1	1	232,292	202,913	187,808	164,291	119,800	59.04008122	116,321	372,672	31,917	404,589	400,235
	2	590,372	511,700	464,882	421,064	305,223	59.64881767	295,683
L2	1	80,499	68,715	62,989	55,326	41,917	61.00123699	40,470	356,670	29,653	386,323	382,777
	2	689,242	584,994	536,898	492,027	366,006	62.56576991	352,488
L3	1	238,012	212,363	197,021	176,305	133,085	62.66863813	128,372	383,740	30,417	414,157	410,328
	2	573,238	489,019	451,053	416,918	304,387	62.24441177	292,805
L4	1	319,912	283,506	260,325	231,683	171,162	60.37332543	164,535	254,826	20,397	275,223	272,910
	2	220,286	190,898	175,524	160,738	119,436	62.56534903	115,139
Young Adult	1	957,639	870,696	782,850	674,313	503,092	57.78044231	486,888	478,826	43,720	522,546	515,041
	2	82,283	76,089	71,283	67,398	47,095	61.8946234	45,449
Adult	1	232,515	206,707	191,937	182,581	115,039	55.65317091	110,490	341,404	31,788	373,192	369,039
	2	535,939	482,139	443,412	416,131	280,008	58.07619794	269,666
Male	1	415,187	360,696	329,441	284,697	205,063	56.85203052	195,351	335,468	27,318	362,786	358,792
	2	373,567	325,873	300,098	283,289	184,165	56.51434761	175,357
Sample		Passing Basecalled Reads	Genome Aligned	Quality Alignment	polyA QC filtered	Full Length	% Full Length	Start site filtered	Non-corrected	Corrected	Post-correction	Post Intron Filter	% Remaining
L1		822,664	714,613	652,690	585,355	425,023	72.609	412,004	372,672	31,917	404,589	400,235	48.651
L2		769,741	653,709	599,887	547,353	407,923	74.526	392958	356,670	29,653	386,323	382,777	49.728
L3		811,250	701,382	648,074	593,223	437,472	73.745	421177	383,740	30,417	414,157	410,328	50.580
L4		540,198	474,404	435,849	392,421	290,598	74.053	279674	254,826	20,397	275,223	272,910	50.520
Young Adult		1,039,922	946,785	854,133	741,711	550,187	74.178	532337	478,826	43,720	522,546	515,041	49.527
Adult		768,454	688,846	635,349	598,712	395,047	65.983	380156	341,404	31,788	373,192	369,039	48.024
Male		788,754	686,569	629,539	567,986	389,228	68.528	370708	335,468	27,318	362,786	358,792	45.488
Total		5,540,983	4,866,308	4,455,521	4,026,761	2,895,478	71.906	2,789,014	2,523,606	215,210	2,738,816	2,709,122	48.892
