## Supplemental Table 3 for "The full-length transcriptome of *C. elegans* using direct RNA sequencing"

	splice isoforms	genes	previously annotated isoforms	genes with previously annotated isoforms	novel isoforms	genes with novel isoforms	utrs	novel utrs	genes with novel utrs	full length isoforms
L1	11496	9197	10885	9093	611	446	10784	1087	979	13685
L2	11818	9478	11182	9366	636	470	11117	1132	1004	14105
L3	11660	9571	11131	9465	529	415	11166	1149	1034	13966
L4	10381	8964	10007	8846	374	304	10087	937	845	12173
young adult	13327	10215	12507	10102	820	592	12466	1395	1241	16246
mature adult	11731	9076	11075	8987	656	495	11013	1170	1044	14194
male	13959	11266	13293	11154	666	521	12804	1426	1297	16533
all	20987	14115	18799	13991	2188	1349	16325	2304	1997	25944
